# Integrated computational and experimental identification of *p53, KRAS* and *VHL* mutant selection associated with CRISPR-Cas9 editing

**DOI:** 10.1101/407767

**Authors:** Sanju Sinha, Karina Barbosa Guerra, Kuoyuan Cheng, Mark DM Leiserson, David M Wilson, Bríd M. Ryan, Ze’ev A. Ronai, Joo Sang Lee, Aniruddha J. Deshpande, Eytan Ruppin

## Abstract

Recent studies have reported that CRISPR-Cas9 gene editing induces a *p53*-dependent DNA damage response in primary cells, which may select for cells with oncogenic *p53* mutations^11,12^. It is unclear whether these CRISPR-induced changes are applicable to different cell types, and whether CRISPR gene editing may select for other oncogenic mutations. Addressing these questions, we analyzed genome-wide CRISPR and RNAi screens to systematically chart the mutation selection potential of CRISPR knockouts across the whole exome. Our analysis suggests that CRISPR gene editing can select for mutants of *KRAS* and *VHL*, at a level comparable to that reported for *p53*. These predictions were further validated in a genome-wide manner by analyzing independent CRISPR screens and patients’ tumor data. Finally, we performed a new set of pooled and arrayed CRISPR screens to evaluate the competition between CRISPR-edited isogenic *p53* WT and mutant cell lines, which further validated our predictions. In summary, our study systematically charts and points to the potential selection of specific cancer driver mutations during CRISPR-Cas9 gene editing.
