## Supplementary material for "Integrated computational and experimental identification of *p53, KRAS* and *VHL* mutant selection associated with CRISPR-Cas9 editing": SuppTable2

### Sheet: S2A. contingency table
Table S2. Differential essentiality analysis in p53 loss of function vs wild-type cell lines and the pathway analysis for the resulting CDE+/- genes
S2A. Number of differential essential genes in CRISPR-KO and shRNA KD assays, based on p53 loss-of-function (LOF) mutation vs wild-type (WT)
	CRISPR	shRNA
Viability (p53 LOF-mutant>WT)	280	948
Viability (p53 WT>LOF-mutant)	21	988

### Sheet: S2B. CDE genes and pathway enri
S2B. CDE+/CDE- genes of p53, identified based on p53 loss-of-function mutation vs wild-type, and their significantly enriched pathways with hypergeometric test (FDR<0.1)
CDE+ genes (n=247)	CDE- genes (n=13)	CDE+ genes enriched pathways	CDE- genes enriched pathways
AAMP; ACRBP; ADAP1; ADCY3; AHRR;	CCDC167; CCT3; CDKN1A; DEPDC1B; FAM181B; IL23R;	Complex I biogenesis	Transcriptional activation of p53 responsive genes
AKR1C1; ALG2; ANKRD20A2; ANKRD49; APTX;	INHBB; KIFC1; LILRB3; ONECUT1; RSF1; TAP2; TIMELESS	Respiratory electron transport, ATP synthesis by chemiosmotic coupling, and heat production by uncoupling proteins.	Transcriptional activation of cell cycle inhibitor p21
ARHGEF5; ATP5D; ATP5I; BAP1; BARD1;		Respiratory electron transport	TP53 Regulates Transcription of Genes Involved in G1 Cell Cycle Arrest
BMS1; BRAP; BRCA1; BRCA2; BRIP1;		DNA Double-Strand Break Repair	TFAP2 (AP-2) family regulates transcription of cell cycle factors
BRIX1; C11orf58; C19orf53; C1D; C6orf118;		Homology Directed Repair	RUNX3 regulates CDKN1A transcription
C9orf72; CACYBP; CASKIN1; CCNG1; CCNL1;		HDR through Homologous Recombination (HRR) or Single Strand Annealing (SSA)	TP53 Regulates Transcription of Cell Cycle Genes
CCNT1; CCP110; CDAN1; CDH12; CDH15;		The citric acid (TCA) cycle and respiratory electron transport	p53-Dependent G1 DNA Damage Response
CDK4; CEBPZ; CENPF; CHCHD3; CHRAC1;		DNA Repair	p53-Dependent G1/S DNA damage checkpoint
CHTF18; CLPP; COQ4; COX5A; CPED1;		rRNA processing in the nucleus and cytosol	G1/S DNA Damage Checkpoints
CPNE7; CSH2; CTDSP2; CWF19L2; DAZAP1;		HDR through Homologous Recombination (HRR)	Interleukin-4 and Interleukin-13 signaling
DBNDD1; DDX31; DMBT1; DNAJA1; DROSHA;		Resolution of D-loop Structures through Holliday Junction Intermediates	Regulation of gene expression in early pancreatic precursor cells
E2F4; EBNA1BP2; EEF1D; EHMT1; EIF4EBP1;		Resolution of D-Loop Structures	Transcriptional regulation by the AP-2 (TFAP2) family of transcription factors
ERCC4; ERCC6L2; EXO1; EXOSC1; EXOSC10;		Major pathway of rRNA processing in the nucleolus and cytosol	Regulation of beta-cell development
FAF1; FAM57B; FANCA; FANCC; FANCG;		rRNA processing	DNA Damage/Telomere Stress Induced Senescence
FDX1; FGFR1OP; FTCD; GALNTL5; GAR1;		Resolution of D-loop Structures through Synthesis-Dependent Strand Annealing (SDSA)	Cell Cycle Checkpoints
GATAD2A; GBA2; GCC1; GCSH; GDE1;		Homologous DNA Pairing and Strand Exchange	Signaling by Interleukins
GPATCH2; GPC6; GRIN2A; H2AFX; HEATR1;		G2/M DNA damage checkpoint	Cell Cycle
HERPUD2; HIST1H4K; HNRNPA2B1; HSF1; HSPA14;		Processing of DNA double-strand break ends	Transcriptional regulation by RUNX3
IFNA1; IFNA4; INPP5E; IRF7; KIAA1524;		HDR through Single Strand Annealing (SSA)	Transcriptional regulation by RUNX2
KLK4; KNTC1; KRTAP19-3; KRTAP4-2; KRTAP4-4;		Presynaptic phase of homologous DNA pairing and strand exchange	Transcriptional Regulation by TP53
LANCL1; LIG4; LIPT1; LPA; LYPLA1;		G2/M Checkpoints	Cellular Senescence
MAPRE1; MAZ; MEF2A; MGRN1; MISP;		Cell Cycle Checkpoints	Cytokine Signaling in Immune system
MRPS26; MXRA7; NAA30; NAF1; NANP;		Nonhomologous End-Joining (NHEJ)
NCL; NDUFA2; NDUFA4; NDUFA5; NDUFA8;		Fanconi Anemia Pathway
NDUFAF1; NDUFB10; NDUFB2; NDUFB6; NDUFB7;		TRAF6 mediated IRF7 activation
NDUFB8; NDUFB9; NDUFC1; NDUFS1; NDUFS2;		Regulation of TP53 Activity
NDUFV2; NEDD4L; NGLY1; NOC2L; NOM1;		Cell Cycle
NSUN3; NTAN1; OR2T33; OR2T35; ORAI3;		Regulation of TP53 Activity through Phosphorylation
PALB2; PAPOLA; PAQR4; PARD3; PARN;		Transcriptional Regulation by TP53
PARP1; PCSK4; PDSS1; PDXK; PGAP1;		Recruitment and ATM-mediated phosphorylation of repair and signaling proteins at DNA double strand breaks
PIAS4; PIGX; PIM3; PKD1; PNO1;		rRNA modification in the nucleus and cytosol
POLE3; POLE4; POLR1E; PON1; POP7;		DNA Double Strand Break Response
PPP4R2; PRRC2C; PRSS3; PSME3; PTMA;		Eukaryotic Translation Elongation
PWP1; QRICH1; RAB26; RAD1; RADIL;		SUMOylation of DNA damage response and repair proteins
RBM17; RBM34; RBM46; RDH10; RDX;		Positive epigenetic regulation of rRNA expression
RHBDL1; RP1L1; RPF1; RPL34; RPL36AL;		RNA Polymerase I Promoter Clearance
RPL6; RPS3; RPS8; SART1; SDCBP;		Meiotic recombination
SDHD; SFMBT2; SLC25A3; SLC27A5; SLC31A1;		NoRC negatively regulates rRNA expression
SLC52A2; SLX4; SPTLC1; SPTY2D1; SRCAP;		B-WICH complex positively regulates rRNA expression
SRD5A1; SRFBP1; SRI; STAT5A; STRA8;		RNA Polymerase I Transcription
SURF2; SURF6; TAF1D; TAF3; TAF8;		RNA Polymerase I Chain Elongation
TAS2R38; TERF1; TEX10; THUMPD1; TIMMDC1;		TP53 Regulates Transcription of DNA Repair Genes
TMEM8A; TNFRSF12A; TRMT1L; TTC14; TUBB2A;		Global Genome Nucleotide Excision Repair (GG-NER)
TUBE1; TVP23A; UBE2Q1; UBFD1; UCHL3;		Meiosis
ULBP2; UQCR11; URGCP; VWA8; WDR48;		Negative epigenetic regulation of rRNA expression
WDR74; WDR75; WRN; XRCC1; XRCC4;		Metabolism of RNA
YWHAE; YY1; ZC3H3; ZDHHC2; ZDHHC7;		Recruitment of NuMA to mitotic centrosomes
ZFR; ZNF124; ZNF253; ZNF574; ZNF622;		DDX58/IFIH1-mediated induction of interferon-alpha/beta
ZNF668; ZNF688; ZNF705A; ZNF771; ZNHIT3;		Peptide chain elongation
ZNHIT6; ZWILCH		Nonsense Mediated Decay (NMD) independent of the Exon Junction Complex (EJC)
		Eukaryotic Translation Initiation
		Cap-dependent Translation Initiation
		Formation of a pool of free 40S subunits
		Telomere Maintenance
		Eukaryotic Translation Termination
		Mitotic Prometaphase
		Epigenetic regulation of gene expression
		G2/M Transition
		Mitotic G2-G2/M phases
		Viral mRNA Translation
		Signaling by TGF-beta Receptor Complex
		Selenocysteine synthesis
		L13a-mediated translational silencing of Ceruloplasmin expression
		Nucleotide Excision Repair
		Cell Cycle, Mitotic
		SRP-dependent cotranslational protein targeting to membrane
		GTP hydrolysis and joining of the 60S ribosomal subunit
		Reproduction
		Nonsense-Mediated Decay (NMD)
		Nonsense Mediated Decay (NMD) enhanced by the Exon Junction Complex (EJC)
		UCH proteinases
		Resolution of Sister Chromatid Cohesion
		Cilium Assembly
		Gene expression (Transcription)
