## Supplementary material for "Integrated computational and experimental identification of *p53, KRAS* and *VHL* mutant selection associated with CRISPR-Cas9 editing": SuppTable4

### Sheet: S4
Table S4. Chromosomal common fragile sites (CFSs) enrichment analysis
Chromosomal common fragile sites enrichment analysis with hypergeometric tests, for the CDE+/- genes as well as for the shRNA-DE+/- genes, i.e. those genes showing differential essentiality in shRNA screens. We note that the significance in the CDE+ case for p53 and VHL is not observed in the respective shRNA-DE+ case. Also as expected the CDE- genes do not show any significant enrichment in CFSs.
CDE genes	overlap gene count	odds ratio	p value	fdr		shRNA-DE genes	overlap gene count	odds ratio	p value
TP53-CDE+	84	1.56563	0.000226832	0.0006804		TP53-shRNA-DE+	108	1.06649	0.286687
VHL-CDE+	32	1.50341	0.0238921	0.035835		VHL-shRNA-DE+	47	1.03046	0.446067
KRAS-CDE+	41	0.917141	0.722875	0.7229		KRAS-shRNA-DE+	0	0	1
CDE genes	overlap gene count	odds ratio	p value
TP53-CDE-	6	0.467156	0.986176
VHL-CDE-	1	7.021	0.186584
KRAS-CDE-	56	0.964629	0.620611
