## Supplementary material for "Integrated computational and experimental identification of *p53, KRAS* and *VHL* mutant selection associated with CRISPR-Cas9 editing": SuppTable5

### Sheet: Fisher Test significance
Table S5: Fisher Test significance of candidates from Vogelstein et al 2013[32] which are mutated in at least 10 samples
GeneName	-Log10(FDR)
KRAS	308
TP53	282.072
VHL	193.823
FGFR3	175.68
BRAF	166.816
ARID1A	77.9395
RNF43	39.944
PIK3CA	28.507
NRAS	21.7127
CASP8	12.4491
CDKN2A	11.8541
MSH6	10.0527
SOX9	8.55361
PPP2R1A	7.05505
STK11	2.54387
CIC	1.95075
ABL1	0
ALK	0
APC	0
ARID1B	0
ARID2	0
ASXL1	0
ATM	0
AXIN1	0
BRCA1	0
BRCA2	0
CARD11	0
CREBBP	0
CTNNB1	0
DAXX	0
DNMT1	0
DNMT3A	0
EGFR	0
EP300	0
ERBB2	0
EZH2	0
FBXW7	0
FGFR2	0
FLT3	0
GNAS	0
JAK1	0
KIT	0
MAP3K1	0
MET	0
MLH1	0
NCOR1	0
NF1	0
NFE2L2	0
NOTCH1	0
NOTCH2	0
PBRM1	0
PDGFRA	0
PTCH1	0
PTEN	0
RB1	0
SETBP1	0
SETD2	0
SF3B1	0
SMAD4	0
SMARCA4	0
TET2	0
