## Supplementary material for "Integrated computational and experimental identification of *p53, KRAS* and *VHL* mutant selection associated with CRISPR-Cas9 editing": SuppTable6

### Sheet: overlapping CDE+ genes
Table S6: List of overlapping CDE+ genes across KRAS, VHL and TP53.
Gene	in.TP53_CDE+	in.KRAS_CDE+	in.VHL_CDE+
CR1	1	1	0
FN1	1	1	0
MGST2	1	1	0
MAP2K2	1	1	0
HOXA9	1	1	0
CD83	1	1	0
TBC1D10B	1	1	0
SOX6	1	1	0
AGXT	1	1	0
CLPP	1	1	0
SOCS1	1	1	0
DUOX1	1	1	0
CRYGN	1	1	0
GBE1	1	1	0
RAI1	0	1	1
HSPB1	0	1	1
PAAF1	0	1	1
HOXD1	0	1	1
ZNF286A	0	1	1
CBX6	0	1	1
SIX5	0	1	1
ZNF575	0	1	1
SOX21	0	1	1
TMEM60	0	1	1
SREK1	1	0	1
